# Combined Lineage Tracing and scRNA-seq Reveals Unexpected First Heart Field Predominance of Human iPSC Differentiation

**DOI:** 10.1101/2021.09.30.462465

**Authors:** Francisco X. Galdos, Carissa Lee, Soah Lee, William Goodyer, Sharon Paige, Gabriela V. Escobar, Adrija Darsha, Aimee Beck, Sidra Xu, Rasmus O. Bak, Matthew Porteus, Sean M. Wu

## Abstract

During mammalian development, the left and right ventricles arise from early populations of cardiac progenitors known as the first and second heart fields, respectively. While these populations have been extensively studied in non-human model systems, their identification and study *in vivo* human tissues have been limited due to the ethical and technical limitations of accessing gastrulation stage human embryos. Human induced pluripotent stem cells (hiPSCs) present an exciting alternative for modeling early human embryogenesis due to their well-established ability to differentiate into all embryonic germ layers. Here, we describe the development of a TBX5/MYL2 lineage tracing reporter system that allows for the identification of FHF-progenitors and their descendants including left ventricular cardiomyocytes.

Furthermore, using single cell RNA sequencing (scRNA-seq) with oligonucleotide-based sample multiplexing, we extensively profiled differentiating hiPSCs across 12 timepoints in two independent iPSC lines. Surprisingly, our reporter system and scRNA-seq analysis revealed a predominance of FHF differentiation using the small molecule Wnt-based 2D differentiation protocol. We compared this data with existing murine and 3D cardiac organoid scRNA-seq data and confirmed the dominance of left ventricular cardiomyocytes (>90%) in our hiPSC-derived progeny. Together, our work provides the scientific community with a powerful new genetic lineage tracing approach as well as a single cell transcriptomic atlas of hiPSCs undergoing cardiac differentiation.
