## Supplementary material for "Combined Lineage Tracing and scRNA-seq Reveals Unexpected First Heart Field Predominance of Human iPSC Differentiation": Table 1

### Sheet: Sheet1
Accession
GSE202398	Galdos_Seq_Run1
GSE202398	Galdos_Seq_Run3
GSE202398	Galdos_Seq_Run2
GSE126128	deSoysa etal
GSE131181	Hill etal
E-MTAB-6967	Pijuan Sala etal
GSE150202	Drakhlis etal
