## Supplementary material for "Combined Lineage Tracing and scRNA-seq Reveals Unexpected First Heart Field Predominance of Human iPSC Differentiation": Table 3

### Sheet: Sheet1
Gene	Forward (5' -> 3')	Reverse (5' -> 3')
TNNT2	AAAGCCCAGGTCGTTCATGCCC	CATTCCGGATGCGCTGCTGC
MYL2	TACGTTCGGGAAATGCTGAC	TTCTCCGTGGGTGATGATG
GAPDH	TCGGAGTCAACGGATTTGGT	TTCCCGTTCTCAGCCTTGAC
ISL1	AGATTATATCAGGTTGTACGGGATCA	ACACAGCGGAAACACTCGAT
HAND1	CAAGGATGCACAGTCTGGCGAT	GCAGGAGGAAAACCTTCGTGCT
TBX5	ACAACCACCTGGACCCATTTGG	GGAAAGACGTGAGTGCAGAACG
TBP	TGTATCCACAGTGAATCTTGGTTG	GGTTCGTGGCTCTCTTATCCTC
Cre Recombinase	CGGTCTGGCAGTAAAAACTAT	CAGGGTGTTATAAGCAATCCC
TBX1	ACGACAACGGCCACATTATTC	CCTCGGCATATTTCTCGCTATCT
FGF8	GACCCCTTCGCAAAGCTCAT	CCGTTGCTCTTGGCGATCA
