## Supplementary material for "Combined Lineage Tracing and scRNA-seq Reveals Unexpected First Heart Field Predominance of Human iPSC Differentiation": Table 4

### Sheet: Sheet1
Galdos_Seq_Run1	Hashtag Oligo Sequence	Galdos_Seq_Run2	Hashtag Oligo Sequence	Galdos_Seq_Run3	Hashtag Oligo Sequence
WTC-Day1	5P(BC),AAGCTCGTTGGAAGA	WTC-Day0	5P(BC),AAGCTCGTTGGAAGA	WTC-Day13	5P(BC),GCAGGAGGTATCAAT
WTC-Day2	5P(BC),CGGATTCCACATCAT	WTC-Day7	5P(BC),CGGATTCCACATCAT	WTC-Day15	5P(BC),GAATCGTGATTCTTC
WTC-Day3	5P(BC),GTTGATCTATAACAG	WTC-Day11	5P(BC),GTTGATCTATAACAG	WTC-Day30	5P(BC),ACATGGTCAACGCTG
WTC-Day4	5P(BC),GCAGGAGGTATCAAT	SCVI111-Day0	5P(BC),ATGAGGAATTCCTGC	SCVI111-Day13	5P(BC),AACGTTAATCACTCA
WTC-Day5	5P(BC),GAATCGTGATTCTTC	SCVI111-Day7	5P(BC),CATGCCAATAGAGCG	SCVI111-Day15	5P(BC),CGCGATATGGTCGGA
WTC-Day6	5P(BC),ACATGGTCAACGCTG	SCVI111-Day11	5P(BC),CCGTCGTCCAAGCAT	SCVI111-Day30	5P(BC),AAGATGAGGTCTGTG
SCVI111-Day1	5P(BC),ATGAGGAATTCCTGC
SCVI111-Day2	5P(BC),CATGCCAATAGAGCG
SCVI111-Day3	5P(BC),CCGTCGTCCAAGCAT
SCVI111-Day4	5P(BC),AACGTTAATCACTCA
SCVI111-Day5	5P(BC),CGCGATATGGTCGGA
SCVI111-Day6	5P(BC),AAGATGAGGTCTGTG
